# Genomic Epidemiology with Mixed Samples

**DOI:** 10.1101/2020.04.03.021501

**Authors:** Tommi Mäklin, Teemu Kallonen, Jarno Alanko, Ørjan Samuelsen, Kristin Hegstad, Veli Mäkinen, Jukka Corander, Eva Heinz, Antti Honkela

**Affiliations:** Helsinki Institute for Information Technology HIIT, Department of Mathematics and Statistics, University of Helsinki, Helsinki, Finland; Department of Biostatistics, University of Oslo, Oslo, Norway; Wellcome Sanger Institute, Hinxton, Cambridgeshire, UK; Helsinki Institute for Information Technology HIIT, Department of Computer Science, University of Helsinki, Helsinki, Finland; Norwegian National Advisory Unit on Detection of Antimicrobial Resistance, Department of Microbiology and Infection Control, University Hospital of North Norway, Tromsø, Norway; Department of Pharmacy, UiT The Arctic University of Norway, Tromsø, Norway; Research group for Host-Microbe Interactions, Department of Medical Biology, Faculty of Health Sciences, UiT The Arctic University of Norway, Tromsø, Norway; Liverpool School of Tropical Medicine, Liverpool, United Kingdom

**Keywords:** genomic epidemiology, pathogen surveillance, plate sweeps, probabilistic modelling, pseudoalignment

## Abstract

Genomic epidemiology is a tool for tracing transmission of pathogens based on whole-genome sequencing. We introduce the mGEMS pipeline for genomic epidemiology with plate sweeps representing mixed samples of a target pathogen, skipping the colony pick step. The pipeline includes the novel mGEMS read binner for probabilistic assignments of sequencing reads, and the scalable pseudoaligner Themisto. We demonstrate the effectiveness of our approach using closely related samples in a nosocomial setting, obtaining results that are comparable to those based on colony picks. Our results lend firm support to more widespread consideration of genomic epidemiology with mixed infection samples.
