## Supplementary Table 3 for "Genomic Epidemiology with Mixed Samples"

### Sheet: references
sample IDs	species	ST	E. coli clade	E. coli poppunk cluster	Sanger/read ID	Illumina		sample accession	nanopore	BioProject	Assembly
NORM7910041	E. coli	ST131	C2	4	30345_1#170	ERR4034852		SAMEA5622475	https://doi.org/10.5281/zenodo.4738983	PRJNA720284	https://doi.org/10.5281/zenodo.4738947
NORM7911464	E. coli	ST131	C2	6	30602_1#14	ERR4035843		SAMEA5623899	https://doi.org/10.5281/zenodo.4738983	PRJNA720284	https://doi.org/10.5281/zenodo.4738947
NORM7908673	E. coli	ST131	A	14	30134_6#153	ERR4034125		SAMEA5621105	https://doi.org/10.5281/zenodo.4738983	PRJNA720284	https://doi.org/10.5281/zenodo.4738947
51271926	Ent. faecalis	ST6			51271926_S21	51271926_S21_1.fastq.gz	51271926_S21_2.fastq.gz	SAMN18644857	SRR14196055	PRJNA720284	JAGQFS000000000
51271223	Ent. faecalis	ST28			51271223_S30	51271223_S30_1.fastq.gz	51271223_S30_2.fastq.gz	SAMN18644858	SRR14212337	PRJNA720284	JAGQFR000000000
51271052	Ent. faecalis	ST40			51271052_S44	51271052_S44_1.fastq.gz	51271052_S44_2.fastq.gz	SAMN18644859	SRR14212132	PRJNA720284	JAGQFQ000000000

### Sheet: mixtures
name	alt_name	NORM7910041	NORM7911464	NORM7908673	51271926	51271052	51271223	Read1	Read2	Sample ID	ERR	BioProject
Tube_1	Exp 1. E. coli	1	1	1				Tube_1_S1_R1_001.fastq.gz	Tube_1_S1_R2_001.fastq.gz	SAMN18644403	SRR14189473	PRJNA720284
Tube_2	Exp 2. E. coli	1.4	1.4	0.2				Tube_2_S2_R1_001.fastq.gz	Tube_2_S2_R2_001.fastq.gz	SAMN18644845	SRR14189472	PRJNA720284
Tube_3	Exp 3. E. coli	1.2	0.4	0.4				Tube_3_S3_R1_001.fastq.gz	Tube_3_S3_R2_001.fastq.gz	SAMN18644846	SRR14189471	PRJNA720284
Tube_4	Exp 4. E. faecalis				1	1	1	Tube_4_S4_R1_001.fastq.gz	Tube_4_S4_R2_001.fastq.gz	SAMN18644847	SRR14189470	PRJNA720284
Tube_5	Exp 5. E. faecalis				1.4	1.4	0.2	Tube_5_S5_R1_001.fastq.gz	Tube_5_S5_R2_001.fastq.gz	SAMN18644849	SRR14189469	PRJNA720284
Tube_6	Exp 6. E. faecalis				1.2	0.4	0.4	Tube_6_S6_R1_001.fastq.gz	Tube_6_S6_R2_001.fastq.gz	SAMN18644850	SRR14189468	PRJNA720284
strain mixes		NORM7910041	NORM7911464	NORM7908673	51271926	51271052	51271223
ex_3_e_coli		y	y	y				ex_3_e_ecoli_S7_R1_001.fastq.gz	ex_3_e_ecoli_S7_R2_001.fastq.gz	SAMN18644853	SRR14189467	PRJNA720284
ex_3_e_faecalis					y	y	y	ex_3_e_faecali_S8_R1_001.fastq.gz	ex_3_e_faecali_S8_R2_001.fastq.gz	SAMN18644854	SRR14189466	PRJNA720284
